# Inferring cell-division rate from time-series single-cell transcriptomes via biophysical modelling of cellular turnover

**DOI:** 10.64898/2026.04.14.718485

**Authors:** Yasushi Okochi, Yoshihito Sawazaki, Yohei Kondo, Honda Naoki

## Abstract

Cell division is fundamental to multicellular organisms, and stochastic partitioning of cellular components can strongly affect genome-wide gene expression. However, how cell division-associated stochasticity shapes cellular dynamics is poorly understood. Here, we propose scDIVIDE, a neural stochastic differential equation framework to jointly infer division rates and continuous cellular dynamics from time-series single-cell RNA sequencing data. We combined birth–death–mutation processes from population genetics with dynamical optimal transport and revealed that the birth (division) rate is embedded in the diffusion coefficient. scDIVIDE accurately inferred birth rates in synthetic data and the inferred birth rates recapitulated turnover-related programs in mouse hematopoiesis, mouse reprogramming, and human primordial germ cell-like cell induction data. By exploiting the birth–diffusion coupling, scDIVIDE provides a biologically informed constraint on growth rate estimation, outperforming existing methods in predicting future cell distributions. scDIVIDE offers a conceptual avenue for quantitatively dissecting how cell division shapes fate decisions in multicellular systems.
