## Supplementary material for "Inferring cell-division rate from time-series single-cell transcriptomes via biophysical modelling of cellular turnover": Suppdata.xlsx

### Sheet: mouse hematopoiesis
Ctsb Rasgef1b Hist1h1c Epb41l3 Snn Mmp12 Ccr2 Hivep3 Tgfbi Slc14a1 Ms4a6c Mmp19 Gcsam Ctsc Smad3 Jchain Thy1 F7 Gzmb Hmox1 Jakmip1 Atp6v0d2 Mt2 Ms4a6d Trdc Mycn Fscn1 Ehd3 Clec4e Lztfl1 Myof Spp1 Lpl Olfm1 Ccr7 Tgm2 St3gal5 Arx Nrgn Pacsin1 Gzma Bhlhe41 Klf4 Azin2 Mt1 Gm37867 Il1r2 Ptms Anxa6 F13a1 Tbxa2r Ifit3 Naaa Csf1r Klrd1 Ppp1r16b Saa3 Gpnmb Mmp8 Igf2r Vcan Pde4b Cd96 Mn1

### Sheet: mouse reprogramming
Tuba1a H2-K1 Col4a2 Gm2694 Id3 Btg2 Id2 Dusp9 Sparc Gjb3 Fbxo32 Prrc1 S100a16 Pla2g1b H2-D1 Prrx1 Ly6a Anxa8 Il6st Fabp5 Snhg9 Ccdc80 Sepp1 Lrp1 Ccnd1 Nbl1 Id1 Slco2a1 Gadd45g Actg2 Sox11 Aldh3a1 Serpine2 Crip1 Lgals3 Rnase4 Mgst1 Clu 1500015O10Rik Sox4 Myc Pam Nnat Gsn Gpm6b Emp3 Pcolce Tm4sf1 Comt Fmod Tgfb2 Wls Kcnq1ot1 Prelp Junb App Fos Sqstm1 Cryab Tmem176b Col4a1 Zbtb20 Nfkbia Meg3 Igfbp2

### Sheet: human PGCLC (Yachimura data)
SLC16A10 PKN2 UACA HS3ST1 PITX2 POU5F1 FIBIN UNC5B EPCAM TEAD1 EVX1 PRRX1 NCAM1 WNT5A DAB2 PAG1 FGF10 NAV2 FOSL2 CDH11 SLC3A2 HOXB4 NANOG SETBP1 SRGAP2B SRGAP2 ANXA3 BASP1 TRPV2 DNAH2 PYGO1 ITM2B FTH1 COL4A1 ZEB2 SRGAP2C OLFML3 PCDH17 WBP1L PLA2G16 PDGFRA PRKCE SOCS2 ANKS1A GSTP1 NRP1 SC5D PID1 BAG3 RSPO2 TPST1 LIX1 CLDN7 ZCCHC24 CALM2 SVEP1 EPHB2 HAND2 PRDM6 MLLT3 ADAM19 BCAR3 NID2 FLRT2 GNG2 VS…
